# *Valeriana officinalis* genome sequence reveals candidate genes for valerenic acid biosynthesis and flavonoid metabolism

**DOI:** 10.64898/2026.08.14.744958

**Authors:** Julie Anne Vieira Salgado de Oliveira, Mariana Baez, Boas Pucker

## Abstract

*Valeriana officinalis* is the scientific name for valerian, a plant known for producing valerenic acid, a compound with anxiolytic properties. Anxiety disorders represent a significant global health crisis, impacting everyday lives. As the global demand for natural, non-synthetic anxiety treatments rises, *V. officinalis* has emerged as a promising, yet underutilized, medicinal resource. Understanding its genome is the first step toward unraveling the biosynthetic genes underlying valerenic acid production, facilitating further research into its production. Here, we report the first genome sequence of valerian, with an assembly size of 3.3 Gbp and an N50 of 110.8 Mbp, and its corresponding annotation with 96.6% completeness, providing a foundational resource for studying the genetic basis of specialized metabolism in valerian. The value of this genome sequence for discoveries in specialized metabolism is demonstrated by the identification of the flavonoid biosynthesis gene repertoire and the selection of strong candidate genes for valerenic acid biosynthesis. This genome sequence holds the potential to support future functional studies aimed at elucidating the regulation of medically relevant metabolite pathways in *V. officinalis*.
