## Additional File 3 for "*Valeriana officinalis* genome sequence reveals candidate genes for valerenic acid biosynthesis and flavonoid metabolism"

Locus	Transcript isoforms	N isoforms with both domains	Best Nterm score(PF01397)	Best Nterm Evalue	Best Cterm score(PF03936)	Best Cterm Evalue	Matches BLAST best hit to VoTPS reference
VO01977	VO01977.1	1	143.4	7E-46	22.2	0.0000000077	no
VO02022	VO02022.1;VO02022.2	2	128.6	2.3E-41	192.5	7.9E-61	no
VO02384	VO02384.1	1	75.3	5.3E-25	100.7	8.6E-33	no
VO02529	VO02529.1	1	74.3	1.1E-24	99.6	1.9E-32	no
VO05193	VO05193.1	1	65.7	4.6E-22	217.5	1.8E-68	no
VO06173	VO06173.1	1	108.2	4.4E-35	22.4	0.0000000071	no
VO06223	VO06223.1;VO06223.2	2	129.3	1.5E-41	184.2	2.6E-58	no
VO06456	VO06456.1	1	75.3	5.3E-25	100.7	8.6E-33	no
VO07402	VO07402.1;VO07402.2	2	137	6.5E-44	274	9.8E-86	no
VO07403	VO07403.1;VO07403.2;VO07403.3	3	105	4.2E-34	268.3	5.3E-84	no
VO07888	VO07888.1;VO07888.3;VO07888.4	3	154.4	2.9E-49	276.7	1.4E-86	no
VO11923	VO11923.1	1	163.7	4.3E-52	294.5	5.6E-92	no
VO11926	VO11926.1	1	148.6	1.7E-47	294.7	4.6E-92	no
VO12300	VO12300.1;VO12300.2	2	163.6	4.6E-52	291.9	3.4E-91	no
VO13608	VO13608.1;VO13608.2;VO13608.3;VO13608.4;VO13608.5;VO13608.6	6	128.7	2.2E-41	157.4	4E-50	no
VO13963	VO13963.1	1	95.5	3.3E-31	155.9	1.2E-49	no
VO17667	VO17667.1	1	137.2	5.6E-44	34.6	1.3E-12	no
VO17721	VO17721.1;VO17721.2	2	129.4	1.4E-41	199.4	6.1E-63	no
VO18090	VO18090.1	1	75.3	5.3E-25	100.7	8.6E-33	no
VO20853	VO20853.1;VO20853.2;VO20853.3	3	134.8	3E-43	274	1E-85	no
VO20855	VO20855.1;VO20855.2;VO20855.3;VO20855.4	4	137.6	4.3E-44	275	5E-86	no
VO20856	VO20856.1;VO20856.2;VO20856.3	3	108.8	2.8E-35	266.5	1.9E-83	no
VO20996	VO20996.1	1	247.2	1E-77	283.6	1.1E-88	no
VO21713	VO21713.1;VO21713.2;VO21713.3;VO21713.5	4	184.2	2.2E-58	285.1	4E-89	no
VO21715	VO21715.1;VO21715.2;VO21715.3;VO21715.4;VO21715.5	5	183.9	2.6E-58	285.1	4E-89	no
VO21716	VO21716.1;VO21716.3	2	184.1	2.4E-58	233.8	1.9E-73	no
VO21717	VO21717.1;VO21717.2;VO21717.3	3	182.3	8.2E-58	284.3	7.1E-89	no
VO21718	VO21718.1;VO21718.2;VO21718.5	3	182.2	9.2E-58	293.6	1E-91	no
VO21723	VO21723.1	1	39.9	3.7E-14	255.2	5.3E-80	no
VO21724	VO21724.1;VO21724.2;VO21724.3;VO21724.4;VO21724.5;VO21724.7	6	183.3	4.1E-58	306.1	1.6E-95	no
VO21728	VO21728.1	1	38.4	1.1E-13	224.1	1.8E-70	no
VO21734	VO21734.1;VO21734.2;VO21734.3;VO21734.4;VO21734.5;VO21734.6	6	191.3	1.5E-60	269.5	2.3E-84	no
VO21736	VO21736.1;VO21736.2;VO21736.3;VO21736.4;VO21736.5	5	191.3	1.4E-60	270.8	9.6E-85	no
VO23740	VO23740.1	1	121.7	3.3E-39	118.3	3.6E-38	no
VO24126	VO24126.2	1	163.3	5.4E-52	153.5	6.4E-49	no
VO24172	VO24172.1	1	153.3	6.4E-49	29.9	3.5E-11	no
VO24177	VO24177.1;VO24177.2	2	153.7	4.8E-49	31.7	9.9E-12	no
VO29889	VO29889.1;VO29889.2;VO29889.3	3	168.9	1.1E-53	285.5	3.1E-89	no
VO30760	VO30760.1	1	136.8	7.5E-44	35	9.6E-13	no
VO30817	VO30817.1;VO30817.2	2	129.4	1.4E-41	192.5	7.9E-61	no
VO31087	VO31087.1	1	176.6	4.6E-56	254	1.3E-79	yes
VO31244	VO31244.2	1	47.4	1.9E-16	319.9	9.4E-100	no
VO31615	VO31615.1	1	167.2	3.6E-53	75.9	3.1E-25	no
VO32317	VO32317.1	1	95.5	3.4E-31	156.8	6E-50	no
VO32390	VO32390.1;VO32390.2	2	71	1.1E-23	173.7	4.4E-55	no
VO32673	VO32673.1;VO32673.2;VO32673.4	3	131.5	3.2E-42	207	2.9E-65	no
VO33288	VO33288.1;VO33288.2;VO33288.3;VO33288.4	4	75.5	4.5E-25	245.1	6.6E-77	no
VO34018	VO34018.1;VO34018.2	2	166.4	6.2E-53	291.9	3.4E-91	no
VO34356	VO34356.1	1	163.8	3.8E-52	293.8	9.1E-92	no
VO36693	VO36693.1	1	177.6	2.3E-56	291.1	5.9E-91	no
VO39747	VO39747.1;VO39747.2;VO39747.3	3	153.4	6.2E-49	278	5.8E-87	no
VO42601	VO42601.1;VO42601.2;VO42601.4	3	177	3.6E-56	331.2	3.4E-103	no
VO42749	VO42749.1	1	162.7	8.8E-52	282.5	2.5E-88	no
VO42896	VO42896.1;VO42896.2;VO42896.3	3	181.4	1.5E-57	314.2	5E-98	yes
VO42897	VO42897.1;VO42897.2	2	181.4	1.5E-57	311.8	2.8E-97	yes
VO46246	VO46246.1	1	124.7	3.7E-40	91.6	4.9E-30	no
VO46691	VO46691.1	1	169.9	5.3E-54	106	2E-34	no
VO46695	VO46695.1	1	169.9	5.3E-54	106	2E-34	no
VO46699	VO46699.1;VO46699.3;VO46699.5	3	175.9	7.6E-56	321.2	3.6E-100	no
VO48709	VO48709.1;VO48709.2;VO48709.3;VO48709.4	4	127.9	4E-41	267.3	1.1E-83	no
VO49213	VO49213.1;VO49213.2;VO49213.3	3	134	5.4E-43	284.1	7.9E-89	no
VO51240	VO51240.1	1	176.7	4.3E-56	295.2	3.2E-92	no
VO55220	VO55220.1	1	162.8	7.9E-52	307.1	7.9E-96	no
VO58110	VO58110.1;VO58110.3;VO58110.4	3	153.9	4.2E-49	280.7	8.6E-88	no
VO58696	VO58696.1;VO58696.2;VO58696.3;VO58696.4	4	129.1	1.8E-41	267.8	7.9E-84	no
VO59180	VO59180.1	1	54	1.8E-18	144.2	4.2E-46	no
VO59181	VO59181.1;VO59181.2	2	136.6	8.8E-44	275.6	3.2E-86	no
VO62715	VO62715.1	1	256.1	2E-80	283.4	1.3E-88	no
VO62718	VO62718.1;VO62718.2	2	186	5.9E-59	291.1	5.9E-91	no
VO62873	VO62873.1;VO62873.2;VO62873.3	3	105.7	2.5E-34	268.5	4.8E-84	no
VO62875	VO62875.1;VO62875.2;VO62875.3;VO62875.4	4	137.6	4.1E-44	274.5	6.8E-86	no
VO65260	VO65260.1;VO65260.2;VO65260.3	3	163.1	6.5E-52	30.9	1.7E-11	no
VO65640	VO65640.1	1	121.7	3.2E-39	118.5	3E-38	no
VO67298	VO67298.1	1	131.1	4.2E-42	274.5	6.9E-86	no
VO67641	VO67641.1	1	161.9	1.5E-51	168.1	2.1E-53	no
VO67642	VO67642.1;VO67642.2;VO67642.3	3	190.4	2.7E-60	270.8	9.3E-85	no
VO67643	VO67643.1	1	40.4	2.6E-14	185.4	1.2E-58	no
VO67644	VO67644.1	1	40.4	2.6E-14	187.6	2.5E-59	no
VO67645	VO67645.1	1	40.2	3.2E-14	260.3	1.5E-81	no
VO67646	VO67646.1	1	178.1	1.6E-56	302	2.7E-94	no
VO67647	VO67647.1;VO67647.2;VO67647.3;VO67647.6	4	181.1	1.9E-57	305.7	2.1E-95	yes
VO67648	VO67648.1;VO67648.2	2	182.9	5.3E-58	153.9	4.8E-49	no
VO67649	VO67649.1;VO67649.2;VO67649.3	3	181.8	1.2E-57	303.5	9.3E-95	no
VO67650	VO67650.1;VO67650.2;VO67650.3;VO67650.4;VO67650.5	5	182.7	6.2E-58	306	1.7E-95	no
VO67651	VO67651.1;VO67651.2;VO67651.3;VO67651.5;VO67651.6	5	182.8	6E-58	305.7	2E-95	yes
VO67652	VO67652.1	1	40.3	2.8E-14	253.9	1.3E-79	no
VO67654	VO67654.1;VO67654.3;VO67654.4	3	192.6	5.9E-61	274.7	6.1E-86	no
VO67656	VO67656.1	1	49.4	4.6E-17	129.5	1.4E-41	no
VO67658	VO67658.1;VO67658.2;VO67658.3;VO67658.5	4	192.5	6.1E-61	270.1	1.5E-84	no
VO67659	VO67659.1	1	71.6	7.1E-24	289.9	1.3E-90	no
VO67660	VO67660.1;VO67660.2;VO67660.3;VO67660.4	4	183.9	2.6E-58	285.1	4E-89	no
VO67662	VO67662.1;VO67662.2;VO67662.3;VO67662.4;VO67662.6	5	184.1	2.3E-58	284.2	7.3E-89	no
VO67996	VO67996.1;VO67996.2	2	170.8	2.7E-54	282.2	3E-88	no
VO70249	VO70249.1;VO70249.2	2	179.7	5.4E-57	316.4	1.1E-98	yes
VO70252	VO70252.1;VO70252.3	2	176.5	5E-56	316.1	1.3E-98	no
VO70492	VO70492.1	1	147.6	3.7E-47	272.2	3.6E-85	yes
VO70528	VO70528.1;VO70528.2;VO70528.3	3	119.1	1.9E-38	189.4	6.8E-60	no
VO72011	VO72011.1;VO72011.2	2	159.5	8.3E-51	276.4	1.8E-86	yes
VO73188	VO73188.1;VO73188.2	2	180	4.2E-57	316.4	1.1E-98	yes
VO73190	VO73190.1;VO73190.2	2	175	1.5E-55	316.2	1.3E-98	no
VO73413	VO73413.1;VO73413.2	2	149.2	1.2E-47	275.7	3E-86	yes
VO73443	VO73443.1;VO73443.2	2	114.9	3.8E-37	189.8	5.2E-60	no
VO74929	VO74929.1	1	159.6	7.4E-51	276.4	1.8E-86	yes
VO83518	VO83518.1;VO83518.3	2	152.4	1.2E-48	279.2	2.5E-87	no
VO83728	VO83728.1;VO83728.2	2	176.3	5.7E-56	277.8	6.6E-87	no
VO84642	VO84642.1	1	160.3	4.7E-51	276	2.4E-86	yes
VO86178	VO86178.1	1	95.5	3.3E-31	157	5.4E-50	no
VO86766	VO86766.1;VO86766.2;VO86766.3	3	128.7	2.3E-41	267.4	1.1E-83	no
VO87263	VO87263.1;VO87263.2;VO87263.3	3	137.4	4.8E-44	280.4	1.1E-87	no
VO90078	VO90078.1;VO90078.2	2	170.2	4.4E-54	285	4.4E-89	no
VO90224	VO90224.1;VO90224.3;VO90224.4	3	178.3	1.4E-56	331.2	3.4E-103	no
