## Additional File 4 for "*Valeriana officinalis* genome sequence reveals candidate genes for valerenic acid biosynthesis and flavonoid metabolism"

ClusterID	Scaffold	Start	End	Size(kb)	Type	Domains	Product	TPS+P450_colocalized
1	0-645-0-0-P0	2597417	2623020	25.60	saccharide	UDPGT_2, p450	*saccharide-3
2	0-706-0-0-P0	517657	588773	71.12	fatty_acid-terpene hybrid	FA_hydroxylase, SQHop_cyclase_C, SQHop_cyclase_N, adh_short	Cycloartenol
3	0-849-0-0-P1	293849	364597	70.75	saccharide	Epimerase, Glycos_transf_2	-
4	0-855-0-0-P0	550686	766072	215.39	saccharide-alkaloid hybrid	GMC_oxred_C, GMC_oxred_N, Pyridoxal_deC, UDPGT_2	*saccharide
5	0-865-0-0-P0	1176597	1237966	61.37	putative	2OG-FeII_Oxy, DIOX_N	-
6	ptg000056l	7261217	7518983	257.77	saccharide	Abhydrolase_3, UDPGT_2, p450	*saccharide
7	ptg000071l	1160017	1240974	80.96	fatty_acid-terpene hybrid	FA_hydroxylase, SQHop_cyclase_C, SQHop_cyclase_N, adh_short	Cycloartenol
8	ptg000071l	2718354	2773340	54.99	saccharide	DIOX_N, ECH_2, UDPGT_2	small phenolic-2
9	ptg000075l	4188931	4976772	787.84	alkaloid	Bet_v_1, p450	-
10	ptg000075l	7275015	7498409	223.39	saccharide	Glycos_transf_1, Methyltransf_11, p450	-
11	ptg000085l	129547782	129687635	139.85	putative	Aminotran_1_2, DIOX_N	-
12	ptg000085l	129739349	129811415	72.07	transporter_associated	ABC2_membrane, ABC_tran, DIOX_N	-
13	ptg000085l	140044118	140145686	101.57	transporter_associated	ABC2_membrane, ABC_tran, Amino_oxidase, Glyco_hydro_1, Methyltransf_11, adh_short	-
14	ptg000085l	142661915	142737536	75.62	putative	Transferase, p450	-
15	ptg000099l	138384	268144	129.76	transporter_associated	ABC2_membrane, ABC_tran, Amino_oxidase, Methyltransf_11, Peptidase_S10, adh_short, adh_short_C2, p450	-
16	ptg000120l	4137973	4207445	69.47	terpene	Epimerase, Terpene_synth, Terpene_synth_C	-
17	ptg000120l	10569369	10647095	77.73	polyketide-saccharide hybrid	Abhydrolase_3, Chal_sti_synt_C, FAE1_CUT1_RppA, UDPGT_2, p450	small phenolic
18	ptg000120l	13600215	13645453	45.24	saccharide	Peptidase_S10, UDPGT_2	-
19	ptg000120l	14836326	14865344	29.02	saccharide	Aminotran_1_2, Glycos_transf_2, SE	-
20	ptg000120l	15373461	15429803	56.34	lignan	Dirigent, MatE, p450	-
21	ptg000120l	17924376	17970387	46.01	putative	Aminotran_3, Transferase, adh_short	-
22	ptg000120l	18119264	18171968	52.70	fatty_acid	AMP-binding, Transferase, adh_short	-
23	ptg000120l	18775618	18983436	207.82	cyclopeptide	BURP	-
24	ptg000120l	20864065	21161492	297.43	cyclopeptide	BURP	-
25	ptg000123l	4250075	4317555	67.48	alkaloid	Acetyltransf_1, BBE, DIOX_N, FAD_binding_4, Methyltransf_11	-
26	ptg000123l	5295377	5358739	63.36	putative	Amino_oxidase, Methyltransf_11, Peptidase_S10, adh_short, adh_short_C2, p450	-
27	ptg000123l	5813791	5891304	77.51	saccharide	Epimerase, Glyco_hydro_1	-
28	ptg000124l	29742093	29945046	202.95	saccharide	Glycos_transf_1, Methyltransf_11, p450	-
29	ptg000124l	45121891	45385769	263.88	putative	Abhydrolase_3, p450	-
30	ptg000124l	49440657	49817676	377.02	saccharide	Aldo_ket_red, UDPGT_2, adh_short_C2	cyanogenic glucoside, monoterpenoid
31	ptg000124l	50150869	50272678	121.81	saccharide-alkaloid hybrid	BBE, Cellulose_synt, FAD_binding_4, p450	-
32	ptg000124l	50707437	50951151	243.71	polyketide-saccharide hybrid	Chal_sti_synt_N, Dimerisation, Methyltransf_2, UDPGT_2, p450	flavonoid
33	ptg000124l	56988971	57202015	213.04	putative	2OG-FeII_Oxy, DIOX_N, Transferase	-
34	ptg000130l	76411796	76500134	88.34	putative	Aminotran_1_2, DIOX_N	-
35	ptg000130l	76583440	76630354	46.91	transporter_associated	ABC2_membrane, ABC_tran, DIOX_N	-
36	ptg000139l	399079	466043	66.96	polyketide-saccharide hybrid	Abhydrolase_3, Chal_sti_synt_C, FAE1_CUT1_RppA, UDPGT_2, p450	small phenolic
37	ptg000139l	2024677	2104875	80.20	saccharide	His_biosynth, UDPGT_2	cytokinin-4
38	ptg000139l	9248827	9327813	78.99	terpene	Epimerase, Terpene_synth, Terpene_synth_C	-
39	ptg000139l	13239905	13350661	110.76	saccharide	Glyco_hydro_1, Methyltransf_11, UDPGT_2	cyanogenic glucoside, monoterpenoid
40	ptg000139l	15432839	15548205	115.37	putative	Amino_oxidase, adh_short_C2, p450	-
41	ptg000139l	18791640	19175399	383.76	fatty_acid-terpene hybrid	FA_desaturase, Terpene_synth, Terpene_synth_C, adh_short_C2	-
42	ptg000139l	19820064	19959001	138.94	saccharide	Methyltransf_2, UDPGT_2, p450	-
43	ptg000139l	23103824	23247411	143.59	saccharide	UDPGT_2, p450	alkaloid-3, cytokinin-3
44	ptg000139l	23628123	24375843	747.72	saccharide-transporter_associated hybrid	MatE, UDPGT_2, adh_short_C2, p450	*saccharide, cyanogenic glucoside, monoterpenoid
45	ptg000139l	24602109	24636814	34.70	saccharide	Transferase, UDPGT_2	cyanogenic glucoside-2, monoterpenoid-2
46	ptg000139l	25322247	26172751	850.50	saccharide	Abhydrolase_3, UDPGT_2	cyanogenic glucoside-18, monoterpenoid-18
47	ptg000139l	30033987	30748125	714.14	saccharide-alkaloid hybrid	BBE, FAD_binding_4, Transferase, UDPGT_2	cyanogenic glucoside-6, monoterpenoid-6
48	ptg000141l	59967289	60195616	228.33	saccharide	Glycos_transf_1, Methyltransf_11, p450	-
49	ptg000141l	77559465	77737734	178.27	saccharide	UDPGT_2, p450	*saccharide
50	ptg000141l	81387331	81839777	452.45	saccharide-alkaloid hybrid	Aldo_ket_red, BBE, Cellulose_synt, FAD_binding_4, UDPGT_2	cyanogenic glucoside, monoterpenoid
51	ptg000141l	82272975	82412255	139.28	polyketide-saccharide hybrid	Chal_sti_synt_N, Dimerisation, Methyltransf_2, UDPGT_2, p450	flavonoid
52	ptg000141l	84884533	85021087	136.55	saccharide-lignan hybrid	Dirigent, UDPGT_2	cyanogenic glucoside-2, monoterpenoid-2
53	ptg000141l	88139046	88250132	111.09	putative	2OG-FeII_Oxy, DIOX_N, Transferase	-
54	ptg000142l	23807064	24375247	568.18	terpene	SQHop_cyclase_C, SQHop_cyclase_N, Transferase, p450	Lanosterol
55	ptg000150l	7787303	7832635	45.33	putative	Transferase, p450	-
56	ptg000151l	3164040	3599968	435.93	terpene	Prenyltrans, SQHop_cyclase_C, SQHop_cyclase_N, Transferase, p450	Lanosterol
57	ptg000152l	441756	503947	62.19	saccharide	DIOX_N, ECH_2, UDPGT_2	small phenolic
58	ptg000152l	1979630	2050747	71.12	fatty_acid-terpene hybrid	FA_hydroxylase, SQHop_cyclase_C, SQHop_cyclase_N, adh_short	Cycloartenol
59	ptg000156l	59326565	59650607	324.04	terpene-saccharide hybrid	DIOX_N, Terpene_synth, Terpene_synth_C, UDPGT_2, p450	-	YES - TPS+P450 co-occurrence
60	ptg000156l	69319401	69661730	342.33	terpene	SQHop_cyclase_C, SQHop_cyclase_N	beta-amyrin-4, triterpene-4
61	ptg000156l	74712615	74786551	73.94	transporter_associated	ABC2_membrane, ABC_tran, DIOX_N	-
62	ptg000158l	14839121	15754693	915.57	fatty_acid	DIOX_N, FA_desaturase, HMGL-like	-
63	ptg000158l	101509344	101644574	135.23	terpene-saccharide hybrid	Dimerisation, Methyltransf_2, Terpene_synth, Terpene_synth_C, Transferase, UDPGT_2	-
64	ptg000158l	104813285	104962814	149.53	saccharide	Epimerase, Glyco_hydro_1	-
65	ptg000158l	105385498	105438772	53.27	putative	Amino_oxidase, Methyltransf_11, Peptidase_S10, adh_short, adh_short_C2, p450	-
66	ptg000158l	105712324	105768505	56.18	alkaloid	BBE, FAD_binding_4, p450	-
67	ptg000158l	106466836	106509667	42.83	alkaloid	BBE, DIOX_N, FAD_binding_4, Methyltransf_11	-
68	ptg000158l	109458739	109571043	112.30	saccharide	UDPGT_2, p450	flavonoid, oleananes
69	ptg000159l	14989625	15372482	382.86	saccharide	GMC_oxred_C, MatE, Transferase, UDPGT_2	flavonoid
70	ptg000159l	47418253	47603598	185.34	saccharide	Glycos_transf_2, p450	-
71	ptg000159l	47972627	48110880	138.25	saccharide-alkaloid hybrid	Cu_amine_oxid, UDPGT_2, p450	flavonoid-4, oleananes-4
72	ptg000160l	130417886	130802504	384.62	saccharide	HMGL-like, Transferase, UDPGT_2, p450	cytokinin-2
73	ptg000160l	140297292	140367637	70.34	putative	2OG-FeII_Oxy, DIOX_N	-
74	ptg000160l	142127931	142206158	78.23	alkaloid	Bet_v_1, Peptidase_S10	-
75	ptg000160l	143430349	143653772	223.42	cyclopeptide	BURP	-
76	ptg000160l	146916629	146972820	56.19	saccharide	Epimerase, UDPGT_2	cyanogenic glucoside, monoterpenoid
77	ptg000160l	148462062	148522484	60.42	saccharide	DIOX_N, ECH_2, UDPGT_2	small phenolic
78	ptg000161l	152912548	153249291	336.74	saccharide	GMC_oxred_C, Transferase, UDPGT_2	flavonoid
79	ptg000161l	159567503	159746247	178.74	saccharide-alkaloid hybrid	BBE, Cellulose_synt, FAD_binding_4, p450	-
80	ptg000161l	183364206	183432598	68.39	terpene-saccharide hybrid	ABC2_membrane, ABC_tran, PRISE, UDPGT_2, p450	*saccharide
81	ptg000162l	1050761	1657382	606.62	terpene	Prenyltrans, SQHop_cyclase_C, SQHop_cyclase_N, Transferase, p450	Lanosterol
82	ptg000163l	97009408	97190370	180.96	terpene	Abhydrolase_3, ECH_2, Terpene_synth_C	-
83	ptg000163l	123908118	123970500	62.38	saccharide	Cellulose_synt, Glyco_transf_28, p450	-
84	ptg000169l	3568504	3628542	60.04	polyketide	Chal_sti_synt_N, Peptidase_S10, p450	-
85	ptg000169l	5880389	6157290	276.90	cyclopeptide	BURP	-
86	ptg000169l	5936608	6205980	269.37	cyclopeptide	BURP	-
87	ptg000169l	6517538	6641206	123.67	terpene-alkaloid hybrid	Bet_v_1, Terpene_synth, Terpene_synth_C, p450	-	YES - TPS+P450 co-occurrence
88	ptg000170l	151624820	152007220	382.40	saccharide	GMC_oxred_C, MatE, Transferase, UDPGT_2	flavonoid
89	ptg000170l	186024324	186076954	52.63	saccharide	Glycos_transf_2, p450	-
90	ptg000170l	186648192	186851768	203.58	saccharide-alkaloid hybrid	Cu_amine_oxid, UDPGT_2, p450	flavonoid-4, oleananes-4
91	ptg000172l	8236967	8331239	94.27	putative	Transferase, p450	-
92	ptg000177l	9369796	9434707	64.91	putative	Aminotran_1_2, DIOX_N	-
93	ptg000179l	326457	410951	84.49	putative	2OG-FeII_Oxy, DIOX_N	-
94	ptg000180l	4153150	4591185	438.04	alkaloid	BBE, FAD_binding_4, Methyltransf_7, p450	-
95	ptg000180l	25211620	25531172	319.55	saccharide	HMGL-like, Transferase, UDPGT_2	cytokinin-2
96	ptg000180l	29283442	29706509	423.07	saccharide	Transferase, UDPGT_2	-
97	ptg000183l	3715318	3753392	38.07	polyketide	Chal_sti_synt_N, Peptidase_S10, p450	-
98	ptg000183l	4292145	4626873	334.73	cyclopeptide	BURP	-
99	ptg000183l	6093600	6123086	29.49	terpene	Terpene_synth, Terpene_synth_C, p450	-	YES - TPS+P450 co-occurrence
100	ptg000183l	9162647	9640435	477.79	putative	2OG-FeII_Oxy, DIOX_N, Transferase	-
101	ptg000183l	11775989	11867023	91.03	saccharide-lignan hybrid	Dirigent, UDPGT_2	cyanogenic glucoside-2, monoterpenoid-2
102	ptg000183l	15230584	15473398	242.81	polyketide-saccharide hybrid	Chal_sti_synt_N, Dimerisation, Methyltransf_2, UDPGT_2, p450	flavonoid
103	ptg000183l	21285805	21460571	174.77	saccharide	Abhydrolase_3, UDPGT_2, p450	*saccharide
104	ptg000183l	37949087	38172187	223.10	saccharide	Glycos_transf_1, Methyltransf_11, p450	-
105	ptg000189l	2085343	2129613	44.27	terpene	Epimerase, Terpene_synth, Terpene_synth_C	-
106	ptg000200l	2626397	2867876	241.48	cyclopeptide	BURP	-
107	ptg000200l	4001435	4113623	112.19	alkaloid	Bet_v_1, Peptidase_S10	-
108	ptg000211l	7777581	7925035	147.45	putative	2OG-FeII_Oxy, DIOX_N, Prenyltransf	-
109	ptg000211l	187559617	187826247	266.63	saccharide-alkaloid hybrid	BBE, FAD_binding_4, MatE, Transferase, UDPGT_2	cyanogenic glucoside, monoterpenoid
110	ptg000211l	187924569	188092715	168.15	saccharide	Transferase, UDPGT_2	cyanogenic glucoside-2, monoterpenoid-2
111	ptg000211l	188294964	188554108	259.14	saccharide	Transferase, UDPGT_2	cyanogenic glucoside, monoterpenoid
112	ptg000211l	192908968	193829119	920.15	saccharide	Abhydrolase_3, UDPGT_2	cyanogenic glucoside-16, monoterpenoid-16
113	ptg000211l	195147925	195561523	413.60	saccharide-transporter_associated hybrid	MatE, Transferase, UDPGT_2, p450	*saccharide, cyanogenic glucoside, monoterpenoid
114	ptg000211l	195665813	195803877	138.06	saccharide	UDPGT_2, p450	alkaloid-8, cytokinin-8
115	ptg000211l	198714282	198862541	148.26	saccharide	Dimerisation, Methyltransf_2, UDPGT_2, p450	-
116	ptg000211l	199430563	199748907	318.34	fatty_acid-terpene hybrid	FA_desaturase, Terpene_synth, Terpene_synth_C, adh_short_C2	-
117	ptg000211l	204847866	204936678	88.81	terpene	Amino_oxidase, Prenyltrans, p450	-
118	ptg000211l	205536561	205617415	80.85	terpene-saccharide hybrid	DIOX_N, Terpene_synth, Terpene_synth_C, UDPGT_2	-
119	ptg000211l	206700691	206781184	80.49	saccharide	Glyco_hydro_1, Methyltransf_11	-
120	ptg000213l	152139901	152395016	255.12	terpene	Terpene_synth, Terpene_synth_C, p450	-	YES - TPS+P450 co-occurrence
121	ptg000213l	172460931	172579270	118.34	fatty_acid-terpene hybrid	Abhydrolase_3, DIOX_N, FA_desaturase, PRISE	-
122	ptg000213l	174349531	174478609	129.08	lignan	ADH_N_2, ADH_zinc_N, Dirigent, MatE	-
123	ptg000213l	175031877	175151345	119.47	putative	2OG-FeII_Oxy, DIOX_N, Epimerase, Methyltransf_7, p450, polyprenyl_synt	-
124	ptg000217l	11153947	11565383	411.44	alkaloid	Abhydrolase_3, ECH_2, Pyridoxal_deC	-
125	ptg000217l	37995760	38259480	263.72	saccharide	Lipoxygenase, Transferase, UDPGT_2	*saccharide-2, flavonoid-2
126	ptg000217l	65838415	65892018	53.60	transporter_associated	ABC2_membrane, ABC_tran, Abhydrolase_3, Methyltransf_11	-
127	ptg000217l	67250803	67348536	97.73	putative	Epimerase, Methyltransf_7, p450, polyprenyl_synt	-
128	ptg000226l	658895	775548	116.65	putative	DIOX_N, Transferase	-
129	ptg000249l	484516	579202	94.69	saccharide-transporter_associated hybrid	Epimerase, Glyco_hydro_1, MatE	-
130	ptg000249l	1033237	1091512	58.27	putative	Amino_oxidase, Methyltransf_11, Peptidase_S10, adh_short, adh_short_C2, p450	-
131	ptg000249l	1348980	1416458	67.48	alkaloid	BBE, FAD_binding_4, p450	-
132	ptg000254l	4212280	4275641	63.36	putative	Amino_oxidase, Methyltransf_11, Peptidase_S10, adh_short, adh_short_C2, p450	-
133	ptg000254l	4730749	4808266	77.52	saccharide	Epimerase, Glyco_hydro_1	-
134	ptg000272l	2840710	3151569	310.86	cyclopeptide	BURP	-
135	ptg000272l	5096457	5241049	144.59	cyclopeptide	BURP	-
136	ptg000272l	5872001	5922593	50.59	fatty_acid	AMP-binding, Transferase, adh_short	-
137	ptg000272l	6083039	6119552	36.51	putative	Aminotran_3, Transferase, adh_short	-
138	ptg000272l	6182780	6253248	70.47	alkaloid	Aminotran_1_2, Bet_v_1, Methyltransf_11, Peptidase_S10	-
139	ptg000272l	8426097	8478773	52.68	putative	Epimerase, Methyltransf_7, Transferase, p450	-
140	ptg000272l	8652066	8729559	77.49	transporter_associated-lignan hybrid	Dirigent, MatE, p450	-
141	ptg000272l	9271752	9300829	29.08	saccharide	Aminotran_1_2, Glycos_transf_2, SE	-
142	ptg000278l	3585325	3812615	227.29	polyketide-saccharide hybrid	Chal_sti_synt_N, Dimerisation, Methyltransf_2, UDPGT_2, p450	flavonoid
143	ptg000291l	2848812	3150601	301.79	cyclopeptide	BURP	-
144	ptg000291l	5059108	5222098	162.99	cyclopeptide	BURP	-
145	ptg000291l	5885914	5938630	52.72	fatty_acid	AMP-binding, Transferase, adh_short	-
146	ptg000291l	6077658	6114814	37.16	putative	Aminotran_3, Transferase, adh_short	-
147	ptg000291l	6199584	6235635	36.05	alkaloid	Aminotran_1_2, Bet_v_1, Peptidase_S10	-
148	ptg000291l	8709011	8775687	66.68	transporter_associated-lignan hybrid	Dirigent, MatE, p450	-
149	ptg000291l	9313811	9343456	29.64	saccharide	Aminotran_1_2, Glycos_transf_2, SE	-
150	ptg000291l	10475039	10512403	37.36	saccharide	Peptidase_S10, UDPGT_2	-
151	ptg000291l	13243739	13325951	82.21	polyketide-saccharide hybrid	Abhydrolase_3, Chal_sti_synt_C, FAE1_CUT1_RppA, UDPGT_2, p450	small phenolic
152	ptg000291l	15235465	15274859	39.39	lignan	Dirigent, Prenyltransf	-
153	ptg000291l	17048943	17126207	77.26	sesterterpene	Terpene_synth, Terpene_synth_C, polyprenyl_synt	-
154	ptg000297l	22256037	23567929	1311.89	terpene	ADH_N, Prenyltrans, SQHop_cyclase_C, SQHop_cyclase_N, Transferase, p450	Lanosterol
155	ptg000798l	78904	141979	63.08	putative	2OG-FeII_Oxy, DIOX_N	-
156	ptg002403l	3708091	3764069	55.98	polyketide	Chal_sti_synt_N, Peptidase_S10, p450	-
157	ptg002403l	4471000	4794439	323.44	cyclopeptide	BURP	-
158	ptg002403l	6217104	6432806	215.70	terpene-alkaloid hybrid	Bet_v_1, Terpene_synth, Terpene_synth_C, p450	-	YES - TPS+P450 co-occurrence
159	ptg004334l	579644	651525	71.88	fatty_acid-saccharide hybrid	AMP-binding, Transferase, UDPGT_2	small phenolic-2
160	ptg004334l	1043839	1095337	51.50	saccharide	Epimerase, UDPGT_2	cyanogenic glucoside, monoterpenoid
161	ptg004334l	4196133	4359990	163.86	cyclopeptide	BURP	-
162	ptg004334l	5691896	5767913	76.02	alkaloid	Bet_v_1, Peptidase_S10	-
