## Additional File 5 for "*Valeriana officinalis* genome sequence reveals candidate genes for valerenic acid biosynthesis and flavonoid metabolism"

ID	Gene	Similarity	ConservedResidues	ConservedRegions
VO58857.1	CHS_3	85.4	100.0	91.2
VO86932.1	CHS_4	85.4	100.0	91.2
VO48868.1	CHS_5	85.3	100.0	91.2
VO37170.1	CHS_6	84.7	100.0	91.2
VO56531.1	CHS_1	84.2	100.0	94.1
VO40137.1	CHS_2	84.1	100.0	94.1
VO14513.1	CHS_7	78.6	91.4	91.2
VO25304.1	CHS_8	78.6	91.4	91.2
VO14513.2	CHS_9	78.4	91.4	91.2
VO25304.2	CHS_10	78.4	91.4	91.2
VO59683.1	CHS_11	78.0	85.7	91.2
VO26298.2	CHS_12	77.7	85.7	91.2
VO26298.1	CHS_13	77.7	85.7	91.2
VO80854.2	CHS_14	77.5	85.7	91.2
VO80854.1	CHS_15	77.5	85.7	91.2
VO15462.1	CHS_16	73.2	77.1	91.2
VO16458.1	CHS_17	40.5	68.6	63.1
VO64896.1	CHS_18	40.5	68.6	63.1
VO68873.1	CHS_19	40.5	68.6	63.1
VO81466.1	CHS_20	40.3	68.6	54.2
VO79460.1	CHS_21	40.2	68.6	54.2
VO09953.1	CHS_22	39.1	68.6	54.2
VO04543.1	CHI1_1	58.3	100.0	0.0
VO27860.1	CHI1_2	58.3	100.0	0.0
VO53604.1	CHI1_3	58.1	100.0	0.0
VO53604.1	CHI2_1	37.7	70.0	0.0
VO04543.1	CHI2_2	37.7	70.0	0.0
VO27860.1	CHI2_3	37.7	70.0	0.0
VO08988.1	F3H_1	76.8	100.0	96.6
VO82428.1	F3H_2	76.8	100.0	96.6
VO80424.1	F3H_3	76.1	100.0	93.2
VO80424.2	F3H_4	74.7	100.0	93.2
VO21437.1	F3H_5	32.5	84.6	63.8
VO67993.1	F3H_6	32.3	84.6	63.8
VO81919.1	F3-H_1	68.9	100.0	84.9
VO09504.1	F3-H_2	68.8	100.0	84.9
VO79911.1	F3-H_3	68.8	100.0	84.9
VO79662.1	F3-H_8	38.9	86.5	47.9
VO81669.1	F3-H_7	38.7	86.5	48.5
VO09754.1	F3-H_9	38.5	86.5	47.9
VO86641.1	F3-H_18	37.9	86.5	46.9
VO74114.1	F3-H_10	37.2	86.5	47.9
VO71191.1	F3-H_11	37.1	86.5	47.9
VO47661.1	F3-H_12	37.1	86.5	47.9
VO79661.1	F3-H_13	36.8	86.5	47.9
VO81668.1	F3-H_14	36.6	86.5	47.9
VO81458.4	F3-H_4	36.2	86.5	50.9
VO81458.1	F3-H_5	36.1	86.5	50.9
VO81458.3	F3-H_6	36.1	86.5	50.9
VO47205.2	F3-H_19	36.0	86.5	46.2
VO11023.1	F3-H_15	35.9	86.5	47.8
VO77056.1	F3-H_16	35.9	86.5	47.8
VO47205.1	F3-H_20	35.9	86.5	46.2
VO35206.1	F3-H_17	35.9	86.5	47.8
VO64527.1	F3-H_21	41.2	83.8	56.7
VO84434.1	F3-H_22	40.4	83.8	55.3
VO71794.1	F3-H_23	40.4	83.8	55.3
VO74709.1	F3-H_24	40.3	83.8	55.3
VO71793.2	F3-H_25	37.9	83.8	52.2
VO74708.2	F3-H_26	37.9	83.8	52.2
VO74708.1	F3-H_27	37.8	83.8	52.2
VO71793.1	F3-H_28	37.7	83.8	52.2
VO15437.1	F3-H_36	37.5	83.8	39.8
VO26278.1	F3-H_37	37.5	83.8	39.8
VO80830.1	F3-H_38	37.5	83.8	39.8
VO63608.2	F3-H_30	37.5	83.8	46.3
VO41212.2	F3-H_31	37.2	83.8	46.3
VO25118.1	F3-H_34	37.2	83.8	46.0
VO63608.1	F3-H_32	37.1	83.8	46.3
VO41212.1	F3-H_33	37.0	83.8	46.3
VO38567.1	F3-H_35	36.6	83.8	43.7
VO09755.1	F3-H_29	36.4	83.8	47.1
VO82283.1	F3-H_40	40.5	81.1	50.2
VO09137.1	F3-H_41	40.4	81.1	50.2
VO80278.1	F3-H_42	40.4	81.1	50.2
VO00876.1	F3-H_48	38.5	81.1	41.6
VO60312.1	F3-H_49	38.5	81.1	41.6
VO14936.1	F3-H_50	38.4	81.1	41.6
VO25679.1	F3-H_51	38.3	81.1	41.6
VO59179.1	F3-H_45	36.8	81.1	49.6
VO87262.1	F3-H_46	36.6	81.1	46.0
VO83517.1	F3-H_43	36.5	81.1	50.2
VO07889.1	F3-H_44	36.3	81.1	50.2
VO20274.1	F3-H_39	36.2	81.1	50.6
VO49212.1	F3-H_47	36.2	81.1	46.0
VO84437.1	F3-H_52	38.5	78.4	53.3
VO71797.1	F3-H_54	38.1	78.4	52.3
VO74712.1	F3-H_53	38.1	78.4	53.3
VO83049.2	F3-H_57	37.5	78.4	50.2
VO67131.1	F3-H_66	37.4	78.4	46.1
VO83049.1	F3-H_58	37.4	78.4	50.2
VO07897.1	F3-H_55	37.2	78.4	50.5
VO20272.1	F3-H_56	37.2	78.4	50.5
VO83047.2	F3-H_59	37.0	78.4	49.3
VO22257.1	F3-H_67	37.0	78.4	46.1
VO08386.2	F3-H_60	36.9	78.4	49.3
VO83047.1	F3-H_61	36.7	78.4	49.3
VO08386.1	F3-H_62	36.7	78.4	49.3
VO14208.1	F3-H_63	35.2	78.4	48.9
VO32030.1	F3-H_64	35.2	78.4	48.9
VO85893.1	F3-H_65	35.2	78.4	48.9
VO08382.3	F3-H_68	38.7	75.7	49.3
VO08382.4	F3-H_69	38.6	75.7	49.3
VO08385.5	F3-H_72	38.3	75.7	48.9
VO09138.1	F3-H_80	38.3	75.7	46.6
VO80277.1	F3-H_81	38.3	75.7	46.6
VO08385.4	F3-H_73	38.0	75.7	48.9
VO82282.1	F3-H_82	37.9	75.7	46.6
VO08382.1	F3-H_70	37.9	75.7	49.3
VO83048.2	F3-H_77	37.8	75.7	47.9
VO83048.1	F3-H_78	37.7	75.7	47.9
VO08385.1	F3-H_74	37.7	75.7	48.9
VO83048.3	F3-H_79	37.7	75.7	47.9
VO08385.2	F3-H_75	37.6	75.7	48.9
VO08385.3	F3-H_76	37.5	75.7	48.9
VO08382.6	F3-H_71	37.0	75.7	49.3
VO08386.3	F3-H_83	35.5	73.0	47.3
VO41530.1	F3-H_84	37.7	70.3	46.6
VO87987.1	F3-H_85	37.7	70.3	46.6
VO63284.1	F3-H_86	37.6	70.3	46.6
VO83047.3	F3-H_87	35.1	70.3	46.2
VO57688.1	F3-H_89	34.3	70.3	44.5
VO81458.2	F3-H_88	33.6	70.3	45.7
VO79911.2	F3-H_90	36.6	67.6	52.5
VO81919.2	F3-H_91	36.6	67.6	52.5
VO64527.2	F3-H_92	34.7	64.9	45.2
VO87487.3	F3-H_99	34.3	64.9	40.2
VO84434.2	F3-H_93	34.1	64.9	43.8
VO74709.2	F3-H_94	34.1	64.9	43.8
VO71794.2	F3-H_95	33.9	64.9	43.8
VO14208.3	F3-H_96	32.5	64.9	43.7
VO32030.2	F3-H_97	32.5	64.9	43.7
VO85893.2	F3-H_98	32.5	64.9	43.7
VO83048.4	F3-H_100	32.8	62.2	42.7
VO08385.7	F3-H_101	32.6	62.2	42.7
VO84437.2	F3-H_102	32.1	59.5	41.8
VO71797.2	F3-H_103	31.7	59.5	40.9
VO81919.1	F3-5-H-b_1	67.4	97.6	0.0
VO79911.1	F3-5-H-b_2	67.2	97.6	0.0
VO09504.1	F3-5-H-b_3	67.1	97.6	0.0
VO81919.1	F3-5-H-a_1	46.9	95.4	95.0
VO09504.1	F3-5-H-a_2	46.8	95.4	95.0
VO79911.1	F3-5-H-a_3	46.7	95.4	95.0
VO82282.1	F3-5-H-a_4	37.2	92.3	70.0
VO09138.1	F3-5-H-a_5	37.0	92.3	70.0
VO80277.1	F3-5-H-a_6	37.0	92.3	70.0
VO09137.1	F3-5-H-a_9	37.8	90.8	67.0
VO82283.1	F3-5-H-a_10	37.8	90.8	67.0
VO80278.1	F3-5-H-a_11	37.6	90.8	67.0
VO21763.1	F3-5-H-a_7	37.1	90.8	75.0
VO67614.1	F3-5-H-a_8	37.1	90.8	75.0
VO64527.1	F3-5-H-a_12	36.7	89.2	83.7
VO74709.1	F3-5-H-a_13	36.2	89.2	83.7
VO84434.1	F3-5-H-a_14	36.2	89.2	83.7
VO71794.1	F3-5-H-a_15	36.1	89.2	83.7
VO87262.1	F3-5-H-a_16	34.9	87.7	72.3
VO87987.1	F3-5-H-a_20	37.3	86.2	74.8
VO41530.1	F3-5-H-a_21	37.3	86.2	74.8
VO83048.3	F3-5-H-a_17	36.8	86.2	82.2
VO83048.1	F3-5-H-a_18	36.8	86.2	82.2
VO83048.2	F3-5-H-a_19	36.6	86.2	82.2
VO08385.3	F3-5-H-a_22	37.3	84.6	82.2
VO08385.2	F3-5-H-a_23	37.3	84.6	82.2
VO08385.1	F3-5-H-a_24	36.9	84.6	82.2
VO63284.1	F3-5-H-a_29	36.9	84.6	74.8
VO08382.4	F3-5-H-a_25	36.9	84.6	82.2
VO08385.4	F3-5-H-a_26	36.6	84.6	82.2
VO08382.3	F3-5-H-a_27	36.5	84.6	82.2
VO08385.5	F3-5-H-a_28	36.2	84.6	82.2
VO08386.1	F3-5-H-a_30	37.7	83.1	82.2
VO08382.1	F3-5-H-a_31	37.5	83.1	82.2
VO83047.1	F3-5-H-a_32	37.5	83.1	82.2
VO83049.1	F3-5-H-a_36	37.4	83.1	80.2
VO08386.2	F3-5-H-a_33	37.4	83.1	82.2
VO83047.2	F3-5-H-a_34	37.2	83.1	82.2
VO08382.6	F3-5-H-a_35	37.0	83.1	82.2
VO83049.2	F3-5-H-a_37	36.3	83.1	80.2
VO08386.3	F3-5-H-a_38	36.8	80.0	77.2
VO83047.3	F3-5-H-a_39	36.1	80.0	74.7
VO59179.1	F3-5-H-b_4	37.7	79.8	0.0
VO82283.1	F3-5-H-b_5	42.1	77.4	0.0
VO09137.1	F3-5-H-b_6	41.9	77.4	0.0
VO80278.1	F3-5-H-b_7	41.8	77.4	0.0
VO64527.1	F3-5-H-b_8	40.4	77.4	0.0
VO71794.1	F3-5-H-b_9	39.7	76.2	0.0
VO74709.1	F3-5-H-b_10	39.5	76.2	0.0
VO84434.1	F3-5-H-b_11	39.5	76.2	0.0
VO09138.1	F3-5-H-b_12	39.1	76.2	0.0
VO80277.1	F3-5-H-b_13	39.1	76.2	0.0
VO82282.1	F3-5-H-b_14	38.7	76.2	0.0
VO83048.4	F3-5-H-a_40	32.2	75.4	69.7
VO81669.1	F3-5-H-b_15	39.1	75.0	0.0
VO84437.1	F3-5-H-b_16	39.1	75.0	0.0
VO74712.1	F3-5-H-b_17	38.8	75.0	0.0
VO71797.1	F3-5-H-b_18	38.6	75.0	0.0
VO08385.7	F3-5-H-a_41	32.6	73.8	69.7
VO00876.1	F3-5-H-b_19	38.7	73.8	0.0
VO60312.1	F3-5-H-b_20	38.7	73.8	0.0
VO25679.1	F3-5-H-b_21	38.7	73.8	0.0
VO14936.1	F3-5-H-b_22	38.6	73.8	0.0
VO63608.1	F3-5-H-b_23	38.2	73.8	0.0
VO41211.1	F3-5-H-b_24	37.7	73.8	0.0
VO63609.1	F3-5-H-b_25	37.5	73.8	0.0
VO08386.5	F3-5-H-a_42	33.2	72.3	69.7
VO08382.7	F3-5-H-a_43	33.0	72.3	69.7
VO83047.5	F3-5-H-a_44	33.0	72.3	69.7
VO83049.5	F3-5-H-a_45	32.8	72.3	67.7
VO07897.1	F3-5-H-b_26	37.6	70.2	0.0
VO20272.1	F3-5-H-b_27	37.6	70.2	0.0
VO83517.1	F3-5-H-b_28	37.3	67.9	0.0
VO07889.1	F3-5-H-b_29	37.1	67.9	0.0
VO20274.1	F3-5-H-b_30	36.9	67.9	0.0
VO79911.2	F3-5-H-b_31	36.4	67.9	0.0
VO81919.2	F3-5-H-b_32	36.4	67.9	0.0
VO64527.2	F3-5-H-b_33	33.7	67.9	0.0
VO74709.2	F3-5-H-b_34	33.0	66.7	0.0
VO84434.2	F3-5-H-b_35	33.0	66.7	0.0
VO71794.2	F3-5-H-b_36	32.9	66.7	0.0
VO84437.2	F3-5-H-b_37	32.2	66.7	0.0
VO71797.2	F3-5-H-b_38	31.8	66.7	0.0
VO20093.1	DFR_1	61.7	96.4	72.6
VO83351.1	DFR_2	61.6	96.4	72.6
VO08060.1	DFR_3	61.5	96.4	72.6
VO08060.2	DFR_4	52.4	96.4	72.6
VO35575.1	DFR_5	46.0	82.1	54.8
VO10656.1	DFR_6	45.7	82.1	54.8
VO10657.1	DFR_7	47.4	78.6	56.7
VO77425.2	DFR_8	47.4	78.6	56.7
VO35574.1	DFR_9	47.1	78.6	56.7
VO77425.1	DFR_10	46.4	78.6	56.7
VO77425.3	DFR_11	46.3	78.6	56.7
VO10657.2	DFR_12	42.0	78.6	56.7
VO35574.2	DFR_13	41.7	78.6	56.7
VO07400.1	DFR_14	39.9	78.6	41.5
VO20850.1	DFR_17	39.3	75.0	41.5
VO62878.1	DFR_18	39.2	75.0	39.5
VO48156.1	DFR_15	35.9	75.0	48.7
VO69081.1	DFR_16	35.6	75.0	48.7
VO58616.1	DFR_19	33.7	75.0	38.1
VO48630.1	DFR_20	33.6	75.0	38.1
VO86684.1	DFR_21	33.6	75.0	38.1
VO57946.1	DFR_28	39.2	71.4	54.0
VO39602.1	DFR_29	39.1	71.4	54.0
VO57946.2	DFR_30	39.1	71.4	54.0
VO16247.2	DFR_35	36.9	71.4	48.7
VO69083.2	DFR_36	36.9	71.4	48.7
VO03242.1	DFR_22	36.6	71.4	58.1
VO84768.1	DFR_23	36.6	71.4	58.1
VO55565.1	DFR_24	36.4	71.4	58.1
VO80068.1	DFR_25	36.2	71.4	54.3
VO16247.1	DFR_37	36.0	71.4	48.7
VO48159.1	DFR_38	36.0	71.4	48.7
VO69083.1	DFR_39	36.0	71.4	48.7
VO09347.1	DFR_26	35.9	71.4	54.3
VO48158.1	DFR_40	35.9	71.4	48.7
VO82078.1	DFR_27	35.5	71.4	54.3
VO48159.2	DFR_41	35.5	71.4	48.7
VO23457.1	DFR_31	32.5	71.4	49.0
VO65916.1	DFR_32	32.5	71.4	49.0
VO65916.6	DFR_33	31.5	71.4	49.0
VO65916.4	DFR_34	31.5	71.4	49.0
VO64736.1	DFR_48	39.5	67.9	54.0
VO16628.1	DFR_49	39.2	67.9	54.0
VO68716.1	DFR_50	39.2	67.9	54.0
VO17676.1	DFR_42	35.2	67.9	56.7
VO01985.1	DFR_43	35.2	67.9	54.8
VO06180.1	DFR_44	35.2	67.9	54.8
VO30769.1	DFR_45	35.2	67.9	54.8
VO13425.1	DFR_46	34.8	67.9	54.8
VO32842.1	DFR_47	34.8	67.9	54.8
VO73346.1	DFR_51	34.7	64.3	44.4
VO18288.2	DFR_52	36.4	60.7	48.5
VO54875.2	DFR_53	36.2	60.7	48.5
VO31282.2	DFR_54	34.7	60.7	48.5
VO18288.1	DFR_55	34.5	60.7	48.5
VO54875.1	DFR_56	34.5	60.7	48.5
VO02568.1	DFR_57	34.4	60.7	48.5
VO31282.1	DFR_58	34.4	60.7	48.5
VO02568.2	DFR_59	34.3	60.7	48.5
VO79549.2	DFR_60	37.4	57.1	48.5
VO09866.2	DFR_61	37.2	57.1	48.5
VO79549.1	DFR_62	36.8	57.1	48.5
VO81557.1	DFR_63	36.7	57.1	48.5
VO09866.1	DFR_64	36.6	57.1	48.5
VO64736.2	DFR_65	36.3	53.6	32.3
VO39602.2	DFR_66	26.0	35.7	19.2
VO57946.3	DFR_67	26.0	35.7	19.2
VO64736.3	DFR_68	25.8	32.1	19.2
VO68716.2	DFR_69	25.7	32.1	19.2
VO88030.1	ANS_1	68.3	95.7	0.0
VO41489.1	ANS_2	67.9	95.7	0.0
VO63325.1	ANS_3	67.7	91.3	0.0
VO78147.1	ANS_4	39.1	73.9	0.0
VO78147.2	ANS_5	39.1	73.9	0.0
VO11177.1	ANS_6	39.1	73.9	0.0
VO76904.1	ANS_7	39.1	73.9	0.0
VO35045.1	ANS_8	38.8	73.9	0.0
VO47438.1	ANS_9	37.2	69.6	0.0
VO70977.1	ANS_10	37.2	69.6	0.0
VO73886.1	ANS_11	37.2	69.6	0.0
VO89304.1	ANS_12	36.0	47.8	0.0
VO83706.1	TT19_1	56.2	100.0	0.0
VO20468.1	TT19_2	55.8	100.0	0.0
VO07702.1	TT19_3	55.6	100.0	0.0
VO24873.1	TT19_4	55.1	100.0	0.0
VO61189.1	TT19_5	52.1	78.6	0.0
VO84492.1	TT19_6	51.6	71.4	0.0
VO71854.1	TT19_7	51.6	71.4	0.0
VO73649.1	TT19_8	51.6	71.4	0.0
VO74769.1	TT19_9	51.6	71.4	0.0
VO47144.1	TT19_10	51.6	71.4	0.0
VO24340.1	TT19_11	40.8	71.4	0.0
VO65103.1	TT19_12	40.0	71.4	0.0
VO19462.1	TT19_13	49.5	64.3	0.0
VO89003.1	BZ2_1	40.2	64.3	0.0
VO87106.1	BZ2_2	40.2	64.3	0.0
VO49053.1	BZ2_3	40.2	64.3	0.0
VO59032.1	BZ2_4	40.2	64.3	0.0
VO76517.1	TT19_14	39.7	64.3	0.0
VO11567.1	TT19_15	39.4	64.3	0.0
VO78534.1	TT19_16	39.4	64.3	0.0
VO59032.2	BZ2_5	39.4	64.3	0.0
VO34656.1	TT19_17	39.4	64.3	0.0
VO11566.1	TT19_18	39.1	64.3	0.0
VO34657.1	TT19_19	39.1	64.3	0.0
VO76516.1	TT19_20	39.0	64.3	0.0
VO34653.1	TT19_21	38.9	64.3	0.0
VO11568.1	TT19_22	38.5	64.3	0.0
VO78535.1	TT19_23	38.5	64.3	0.0
VO78536.1	TT19_24	36.8	64.3	0.0
VO49053.2	BZ2_6	36.4	64.3	0.0
VO76515.1	TT19_25	36.4	64.3	0.0
VO10575.1	TT19_26	40.6	57.1	0.0
VO35657.1	TT19_27	40.4	57.1	0.0
VO88849.1	TT19_28	40.4	57.1	0.0
VO77502.1	TT19_29	40.4	57.1	0.0
VO10575.2	TT19_30	38.2	57.1	0.0
VO77502.2	TT19_31	37.9	57.1	0.0
VO35657.2	TT19_32	37.9	57.1	0.0
VO34654.1	TT19_33	37.9	57.1	0.0
VO88405.1	BZ2_7	35.4	57.1	0.0
VO41115.1	BZ2_8	35.4	57.1	0.0
VO21519.2	TT19_34	22.7	50.0	0.0
VO26367.1	TT19_35	22.5	50.0	0.0
VO29323.1	TT19_36	20.4	50.0	0.0
VO00708.1	TT19_37	20.0	50.0	0.0
VO42185.1	TT19_38	20.0	50.0	0.0
VO00708.2	TT19_39	18.9	50.0	0.0
VO76517.2	TT19_40	35.6	42.9	0.0
VO37683.1	TT19_41	24.5	42.9	0.0
VO37947.1	TT19_42	24.3	42.9	0.0
VO72156.2	TT19_43	23.6	42.9	0.0
VO59616.1	TT19_44	22.8	42.9	0.0
VO26368.1	TT19_45	22.7	42.9	0.0
VO72158.3	TT19_46	22.7	42.9	0.0
VO72158.2	TT19_47	22.7	42.9	0.0
VO72158.1	TT19_48	22.7	42.9	0.0
VO26365.2	TT19_49	22.7	42.9	0.0
VO26365.1	TT19_50	22.5	42.9	0.0
VO59617.1	TT19_51	22.5	42.9	0.0
VO90434.1	TT19_52	22.5	42.9	0.0
VO90314.2	TT19_53	22.4	42.9	0.0
VO15522.2	TT19_54	22.4	42.9	0.0
VO75077.1	TT19_55	22.3	42.9	0.0
VO75081.3	TT19_56	22.2	42.9	0.0
VO72162.1	TT19_57	22.1	42.9	0.0
VO75081.1	TT19_58	22.1	42.9	0.0
VO90435.1	TT19_59	22.1	42.9	0.0
VO14625.1	TT19_60	22.0	42.9	0.0
VO01142.1	TT19_61	22.0	42.9	0.0
VO21519.1	TT19_62	21.8	42.9	0.0
VO67876.2	TT19_63	21.7	42.9	0.0
VO25412.1	TT19_64	21.7	42.9	0.0
VO67881.2	TT19_65	21.6	42.9	0.0
VO21518.1	TT19_66	21.5	42.9	0.0
VO21515.1	TT19_67	21.5	42.9	0.0
VO67876.1	TT19_68	21.5	42.9	0.0
VO67881.1	TT19_69	21.4	42.9	0.0
VO72157.1	TT19_70	21.4	42.9	0.0
VO38858.1	TT19_71	21.3	42.9	0.0
VO57171.1	TT19_72	21.3	42.9	0.0
VO52844.1	TT19_73	21.2	42.9	0.0
VO03793.1	TT19_74	21.2	42.9	0.0
VO41115.1	TT19_75	21.0	42.9	0.0
VO00706.1	TT19_76	20.9	42.9	0.0
VO90314.1	TT19_77	20.5	42.9	0.0
VO15522.1	TT19_78	20.5	42.9	0.0
VO72159.1	TT19_79	20.5	42.9	0.0
VO75078.1	TT19_80	20.5	42.9	0.0
VO88405.1	TT19_81	20.4	42.9	0.0
VO42186.1	TT19_82	20.4	42.9	0.0
VO63705.1	TT19_83	20.2	42.9	0.0
VO29324.1	TT19_84	20.0	42.9	0.0
VO11831.2	TT19_85	19.9	42.9	0.0
VO78798.2	TT19_86	19.9	42.9	0.0
VO11831.1	TT19_87	19.9	42.9	0.0
VO78798.1	TT19_88	19.9	42.9	0.0
VO67879.1	TT19_89	19.8	42.9	0.0
VO21517.1	TT19_90	19.7	42.9	0.0
VO34655.1	TT19_91	34.5	35.7	0.0
VO72156.1	TT19_92	22.8	35.7	0.0
VO75074.1	TT19_93	22.4	35.7	0.0
VO89110.1	TT19_94	21.8	35.7	0.0
VO03792.1	TT19_95	21.6	35.7	0.0
VO90315.1	TT19_96	21.4	35.7	0.0
VO15523.1	TT19_97	21.4	35.7	0.0
VO37948.1	TT19_98	21.4	35.7	0.0
VO60590.1	TT19_99	21.3	35.7	0.0
VO49053.1	TT19_100	21.3	35.7	0.0
VO59032.1	TT19_101	21.3	35.7	0.0
VO52309.1	TT19_102	21.3	35.7	0.0
VO37684.1	TT19_103	21.3	35.7	0.0
VO89003.1	TT19_104	21.3	35.7	0.0
VO87106.1	TT19_105	21.3	35.7	0.0
VO59613.1	TT19_106	21.2	35.7	0.0
VO42181.1	TT19_107	21.2	35.7	0.0
VO41114.2	TT19_108	21.2	35.7	0.0
VO29319.1	TT19_109	21.2	35.7	0.0
VO59032.2	TT19_110	21.2	35.7	0.0
VO00712.1	TT19_111	21.1	35.7	0.0
VO26378.1	TT19_112	21.1	35.7	0.0
VO90317.1	TT19_113	21.1	35.7	0.0
VO15525.1	TT19_114	21.1	35.7	0.0
VO59608.1	TT19_115	21.0	35.7	0.0
VO75080.1	TT19_116	20.7	35.7	0.0
VO72161.1	TT19_117	20.6	35.7	0.0
VO63706.1	TT19_118	20.6	35.7	0.0
VO41114.1	TT19_119	20.6	35.7	0.0
VO34406.2	TT19_120	20.4	35.7	0.0
VO34406.1	TT19_121	20.4	35.7	0.0
VO49053.2	TT19_122	20.0	35.7	0.0
VO72160.1	TT19_123	19.2	35.7	0.0
VO75079.1	TT19_124	19.2	35.7	0.0
VO75076.1	TT19_125	14.4	35.7	0.0
VO67878.1	TT19_126	13.0	35.7	0.0
VO37944.1	TT19_127	22.6	28.6	0.0
VO89107.1	TT19_128	21.8	28.6	0.0
VO52306.1	TT19_129	21.8	28.6	0.0
VO37680.1	TT19_130	21.7	28.6	0.0
VO52310.1	TT19_131	21.0	28.6	0.0
VO37686.1	TT19_132	21.0	28.6	0.0
VO37949.1	TT19_133	21.0	28.6	0.0
VO37950.1	TT19_134	21.0	28.6	0.0
VO37685.1	TT19_135	21.0	28.6	0.0
VO89111.1	TT19_136	20.9	28.6	0.0
VO52307.1	TT19_137	20.8	28.6	0.0
VO37945.1	TT19_138	20.7	28.6	0.0
VO37681.1	TT19_139	20.6	28.6	0.0
VO89108.1	TT19_140	20.2	28.6	0.0
VO89112.1	TT19_141	20.2	28.6	0.0
VO37687.1	TT19_142	20.2	28.6	0.0
VO37951.1	TT19_143	20.2	28.6	0.0
VO52311.1	TT19_144	19.7	28.6	0.0
VO52843.1	TT19_145	16.8	28.6	0.0
VO72158.4	TT19_146	16.5	28.6	0.0
VO21519.3	TT19_147	16.4	28.6	0.0
VO72162.2	TT19_148	16.4	28.6	0.0
VO75081.2	TT19_149	16.4	28.6	0.0
VO21515.2	TT19_150	16.1	28.6	0.0
VO67876.3	TT19_151	16.1	28.6	0.0
VO75075.1	TT19_152	12.7	28.6	0.0
VO01045.1	TT19_153	17.1	21.4	0.0
VO14743.1	TT19_154	17.1	21.4	0.0
VO60490.1	TT19_155	17.0	21.4	0.0
VO72156.3	TT19_156	17.0	21.4	0.0
VO75074.2	TT19_157	16.5	21.4	0.0
VO72160.2	TT19_158	13.9	21.4	0.0
VO75079.2	TT19_159	13.9	21.4	0.0
VO01046.1	TT19_160	17.3	14.3	0.0
VO14742.1	TT19_161	17.1	14.3	0.0
VO76904.1	FLS_1	68.5	100.0	0.0
VO11177.1	FLS_2	68.5	100.0	0.0
VO78147.2	FLS_3	68.4	100.0	0.0
VO78147.1	FLS_4	68.2	100.0	0.0
VO35045.1	FLS_5	68.0	100.0	0.0
VO47438.1	FLS_6	63.3	100.0	0.0
VO70977.1	FLS_7	63.3	100.0	0.0
VO73886.1	FLS_8	63.3	100.0	0.0
VO88030.1	FLS_9	42.2	83.3	0.0
VO63325.1	FLS_10	42.1	83.3	0.0
VO41489.1	FLS_11	42.1	83.3	0.0
VO52501.1	FLS_12	39.3	79.2	0.0
VO89304.1	FLS_13	39.1	79.2	0.0
VO04417.1	FLS_14	37.0	79.2	0.0
VO53471.1	FLS_15	37.0	79.2	0.0
VO04417.2	FLS_16	37.0	79.2	0.0
VO53471.2	FLS_17	37.0	79.2	0.0
VO76904.2	FLS_18	31.4	58.3	0.0
VO78147.3	FLS_19	31.4	58.3	0.0
VO69978.1	F3GT_1	48.1	100.0	0.0
VO72911.1	F3GT_2	48.0	100.0	0.0
VO46149.1	F3GT_3	47.9	100.0	0.0
VO69978.2	F3GT_4	45.3	100.0	0.0
VO72911.2	F3GT_5	45.2	100.0	0.0
VO43981.1	F3GT_6	46.0	94.4	0.0
VO50471.1	F3GT_7	45.8	94.4	0.0
VO35863.1	F3GT_8	45.6	94.4	0.0
